# Reduction of RAD23A extends lifespan and mitigates pathology in TDP-43 mice

**DOI:** 10.1101/2024.09.10.612226

**Authors:** Guo Xueshui, Ravindra Prajapati, Jiyeon Chun, Insuk Byun, Kamil K Gebis, Yi-Zhi Wang, Karen Ling, Casey Dalton, Jeff A. Blair, Anahid Hamidianjahromi, Gemma Bachmann, Frank Rigo, Paymaan Jafar-nejad, Jeffrey N. Savas, Min Jae Lee, Jemeen Sreedharan, Robert G. Kalb

**Author notes:** Ashfield MedComms, 300 Vesey Street, 10th Floor, New York, NY 10282.

## Abstract

Protein misfolding and aggregation are cardinal features of neurodegenerative disease (NDD) and they contribute to pathophysiology by both loss-of-function (LOF) and gain-of-function (GOF) mechanisms. This is well exemplified by TDP-43 which aggregates and mislocalizes in several NDDs. The depletion of nuclear TDP-43 leads to reduction in its normal function in RNA metabolism and the cytoplasmic accumulation of TDP-43 leads to aberrant protein homeostasis. A modifier screen found that loss of *rad23* suppressed TDP-43 pathology in invertebrate and tissue culture models. Here we show in a mouse model of TDP-43 pathology that genetic or antisense oligonucleotide (ASO)-mediated reduction in *rad23a* confers benefits on survival and behavior, histological hallmarks of disease and reduction of mislocalized and aggregated TDP-43. This results in improved function of the ubiquitin-proteasome system (UPS) and correction of transcriptomic alterations evoked by pathologic TDP-43. RAD23A-dependent remodeling of the insoluble proteome appears to be a key event driving pathology in this model. As TDP-43 pathology is prevalent in both familial and sporadic NDD, targeting *RAD23A* may have therapeutic potential.
