## Supplementary material for "Reduction of RAD23A extends lifespan and mitigates pathology in TDP-43 mice": S10

### Sheet: Sheet1
	Soluble vs Insoluble fraction (HA-mutTDP43)
	Time (min)	Tukey's multiple comparisons test	Adjusted P value	Summary		Mean Diff.	95.00% CI of diff.
	30	Proteasome only / Soluble	0.1004	ns		2345	-518.2 to 5208
		Proteasome only / Insolube	0.0008	***		6888	4025 to 9751
		Soluble / Insoluble	0.0067	**		4543	1680 to 7406
	60	Proteasome only / Soluble	0.114	ns		4431	-676.6 to 9539
		Proteasome only / Insolube	0.0008	***		13468	8360 to 18576
		Soluble / Insoluble	0.0063	**		9037	3929 to 14145
	90	Proteasome only / Soluble	0.1275	ns		6079	-1941 to 14099
		Proteasome only / Insolube	0.0008	***		19024	11004 to 27044
		Soluble / Insoluble	0.0062	**		12945	4925 to 20965
	120	Proteasome only / Soluble	0.1505	ns		7242	-2877 to 17361
		Proteasome only / Insolube	0.0009	***		23572	13453 to 33692
		Soluble / Insoluble	0.0062	**		16330	6211 to 26449
	293 WT Insol vs R23A KD Insol
	Time (min)	Tukey's multiple comparisons test	Adjusted P value	Summary		Mean Diff.	95.00% CI of diff.
	30	Proteasome only vs. 293 WT Insol (2ul)	0.1645	ns		3360	-1490 to 8210
		Proteasome only vs. Rad23A KD Insol (4ul)	0.0264	*		5693	843.5 to 10543
		293 WT Insol (2ul) vs. Rad23A KD Insol (4ul)	0.3655	ns		2333	2517 to 7183
	60	Proteasome only vs. 293 WT Insol (2ul)	0.1135	ns		6887	-1856 to 15630
		Proteasome only vs. Rad23A KD Insol (4ul)	0.0194	*		11018	2275 to 19761
		293 WT Insol (2ul) vs. Rad23A KD Insol (4ul)	0.3764	ns		4131	-4612 to 12874
	90	Proteasome only vs. 293 WT Insol (2ul)	0.0891	ns		10383	-1836 to 22601
		Proteasome only vs. Rad23A KD Insol (4ul)	0.0177	*		15720	3501 to 27939
		293 WT Insol (2ul) vs. Rad23A KD Insol (4ul)	0.4261	ns		5337	-6881 to 17556
	120	Proteasome only vs. 293 WT Insol (2ul)	0.084	ns		13087	-2044 to 28218
		Proteasome only vs. Rad23A KD Insol (4ul)	0.0167	*		19739	4608 to 34870
		293 WT Insol (2ul) vs. Rad23A KD Insol (4ul)	0.4221	ns		6652	-8479 to 21782
